# Cell age drives asynchronous transcriptome aging

**DOI:** 10.1101/2023.05.31.543091

**Authors:** Ming Yang, Benjamin R. Harrison, Daniel E.L. Promislow

## Abstract

Organs age at different rates within a single individual. Such asynchrony in aging has been widely observed at multiple levels, from functional hallmarks, such as anatomical structures and physiological processes, to molecular endophenotypes, such as the transcriptome and metabolome. However, we lack a conceptual framework to understand why some components age faster than others. Just as demographic models explain why aging evolves, here we test the hypothesis that demographic differences among cell types, determined by cell-specific differences in turnover rate, can explain why the transcriptome shows signs of aging in some cell types but not others. Through analysis of mouse single-cell transcriptome data across diverse organs and ages, we find that cellular age explains a large proportion of the variation in the age-related increase in transcriptome variance. We further show that long-lived cells are characterized by relatively high expression of genes associated with proteostasis, and that the transcriptome of long-lived cells shows greater evolutionary constraint than short-lived cells. In contrast, in short-lived cell types the transcriptome is enriched for genes associated with DNA repair. Based on these observations, we develop a novel heuristic model that explains how and why aging rates differ among cell types.
