## Supplemental_Table_S1 for "Cell age drives asynchronous transcriptome aging"

### Sheet: Sheet1
organ:cell type (TMS)	organ	cell type	organ:cell type (Sender and Milo 2021)	mean lifespan (day) from rodents (Sender and Milo 2021) *data from humans (Spalding et al. 2013)	# cells at 3-months	# cells at 24-months
Aorta:aortic endothelial cell	Aorta	aortic endothelial cell	Vessels:Endothelial cells	300	129	160
BAT:B cell	BAT	B cell	Blood:mature B cells	40-70	91	120
BAT:endothelial cell	BAT	endothelial cell	Vessels:Endothelial cells	300	119	77
Brain_Myeloid:microglial cell	Brain_Myeloid	microglial cell	Brain:microglial cell	650	2253	4267
Brain_Non-Myeloid:endothelial cell	Brain_Non-Myeloid	endothelial cell	Brain:endothelial cell	560.027	455	151
Brain_Non-Myeloid:neuron	Brain_Non-Myeloid	neuron	Nervous system:Neurons	292000*	134	207
Brain_Non-Myeloid:oligodendrocyte	Brain_Non-Myeloid	oligodendrocyte	Brain:oligodendrocyte	1250	1234	134
Diaphragm:endothelial cell	Diaphragm	endothelial cell	Vessels:Endothelial cells	300	58	79
Diaphragm:skeletal muscle satellite cell	Diaphragm	skeletal muscle satellite cell	Skeletal Muscle:Satellite cells	1000	228	360
GAT:endothelial cell	GAT	endothelial cell	Vessels:Endothelial cells	300	132	135
Heart:atrial myocyte	Heart	atrial myocyte	Heart:Cardiomyocytes	12166.7	76	144
Heart:endothelial cell of coronary artery	Heart	endothelial cell of coronary artery	Heart:endothelial cell	168.434	534	1057
Heart:monocyte	Heart	monocyte	Blood:Monocytes	0.9	315	447
Large_Intestine:epithelial cell of large intestine	Large_Intestine	epithelial cell of large intestine	Large intestine:Colon epithelial cells	2.7	517	282
Large_Intestine:large intestine goblet cell	Large_Intestine	large intestine goblet cell	Large intestine:large intestine goblet cell	5	183	504
Limb_Muscle:endothelial cell	Limb_Muscle	endothelial cell	Muscle:endothelial cell	781.225	76	140
Limb_Muscle:skeletal muscle satellite cell	Limb_Muscle	skeletal muscle satellite cell	Skeletal Muscle:Satellite cells	1000	264	615
Liver:endothelial cell of hepatic sinusoid	Liver	endothelial cell of hepatic sinusoid	Liver:endothelial cell of hepatic sinusoid	67.2808	189	98
Liver:hepatocyte	Liver	hepatocyte	Liver:Hepatocytes	200-400	240	378
MAT:B cell	MAT	B cell	Blood:mature B cells	40-70	73	99
MAT:endothelial cell	MAT	endothelial cell	Vessels:Endothelial cells	300	81	58
Marrow:NK cell	Marrow	NK cell	Blood:mature T cells	40-70	102	163
Marrow:macrophage	Marrow	macrophage	Spleen:macrophage	11.1111	105	89
Marrow:mature alpha-beta T cell	Marrow	mature alpha-beta T cell	Blood:mature T cells	40-70	73	82
Pancreas:endothelial cell	Pancreas	endothelial cell	Vessels:Endothelial cells	300	64	55
Pancreas:pancreatic A cell	Pancreas	pancreatic A cell	Pancreas:Islet cells	60	183	92
Pancreas:pancreatic B cell	Pancreas	pancreatic B cell	Pancreas:Islet cells	60	241	453
Pancreas:pancreatic acinar cell	Pancreas	pancreatic acinar cell	Pancreas:Islet cells	60	91	214
SCAT:B cell	SCAT	B cell	Blood:mature B cells	40-70	116	97
SCAT:endothelial cell	SCAT	endothelial cell	Vessels:Endothelial cells	300	143	96
Skin:epidermal cell	Skin	epidermal cell	Skin:Epidermal cells	10	171	129
Spleen:B cell	Spleen	B cell	Blood:mature B cells	40-70	788	808
Spleen:CD4-positive, alpha-beta T cell	Spleen	CD4-positive, alpha-beta T cell	Blood:mature T cells	40-70	126	119
Spleen:CD8-positive, alpha-beta T cell	Spleen	CD8-positive, alpha-beta T cell	Blood:mature T cells	40-70	86	116
Thymus:DN4 thymocyte	Thymus	DN4 thymocyte	Blood:thymocytes	3.8	253	565
Thymus:thymocyte	Thymus	thymocyte	Blood:thymocytes	3.8	422	335
Trachea:endothelial cell	Trachea	endothelial cell	Vessels:Endothelial cells	300	96	76
Trachea:fibroblast	Trachea	fibroblast	Aorta:fibroblast	250	333	400
Trachea:macrophage	Trachea	macrophage	Spleen:macrophage	11.1111	80	188
Rejected from this study
cell type annotation (TMS)	organ	cell type	cell type annotation (Sender and Milo 2021)	mean lifespan (day) from rodents (Sender and Milo 2021)	# cells at 3-months	# cells at 24-months	reason for exclusion
Aorta:fibroblast of cardiac tissue	Aorta	fibroblast of cardiac tissue	Aorta:fibroblast	250	66	13	not.enough.cells.in.TMS
Aorta:fibrocyte	Aorta	fibrocyte	Aorta:fibroblast	250	25	15	not.enough.cells.in.TMS
Aorta:macrophage	Aorta	macrophage	Spleen:macrophage	11.1111	17	6	not.enough.cells.in.TMS
BAT:NK cell	BAT	NK cell	Blood:mature T cells	40-70	5	4	not.enough.cells.in.TMS
BAT:T cell	BAT	T cell	Blood:mature T cells	40-70	54	44	not.enough.cells.in.TMS
BAT:mesenchymal stem cell of adipose	BAT	mesenchymal stem cell of adipose	Adipose tissue:Adipocytes	750	57	101	immature mouse cells
Brain_Myeloid:macrophage	Brain_Myeloid	macrophage	Spleen:macrophage	11.1111	31	157	not.enough.cells.in.TMS
Brain_Non-Myeloid:CD8-positive, alpha-beta T cell	Brain_Non-Myeloid	CD8-positive, alpha-beta T cell	Blood:mature T cells	40-70	3	37	not.enough.cells.in.TMS
Brain_Non-Myeloid:T cell	Brain_Non-Myeloid	T cell	Blood:mature T cells	40-70	7	27	not.enough.cells.in.TMS
Brain_Non-Myeloid:astrocyte	Brain_Non-Myeloid	astrocyte	Brain:astrocyte	111.111	352	31	not.enough.cells.in.TMS
Brain_Non-Myeloid:macrophage	Brain_Non-Myeloid	macrophage	Spleen:macrophage	11.1111	0	25	not.enough.cells.in.TMS
Brain_Non-Myeloid:mature NK T cell	Brain_Non-Myeloid	mature NK T cell	Blood:mature T cells	40-70	1	7	not.enough.cells.in.TMS
Brain_Non-Myeloid:microglial cell	Brain_Non-Myeloid	microglial cell	Brain:microglial cell	650	0	2	not.enough.cells.in.TMS
Brain_Non-Myeloid:neuronal stem cell	Brain_Non-Myeloid	neuronal stem cell	Nervous system:Neurons		72	1	not.enough.cells.in.TMS
Brain_Non-Myeloid:oligodendrocyte precursor cell	Brain_Non-Myeloid	oligodendrocyte precursor cell	Brain:oligodendrocyte precursor cell	2.21631	155	12	not.enough.cells.in.TMS
Diaphragm:B cell	Diaphragm	B cell	Blood:mature B cells	40-70	36	36	not.enough.cells.in.TMS
Diaphragm:T cell	Diaphragm	T cell	Blood:mature T cells	40-70	16	12	not.enough.cells.in.TMS
Diaphragm:macrophage	Diaphragm	macrophage	Spleen:macrophage	11.1111	19	6	not.enough.cells.in.TMS
GAT:B cell	GAT	B cell	Blood:mature B cells	40-70	22	127	not.enough.cells.in.TMS
GAT:CD4-positive, alpha-beta T cell	GAT	CD4-positive, alpha-beta T cell	Blood:mature T cells	40-70	5	88	not.enough.cells.in.TMS
GAT:CD8-positive, alpha-beta T cell	GAT	CD8-positive, alpha-beta T cell	Blood:mature T cells	40-70	11	47	not.enough.cells.in.TMS
GAT:NK cell	GAT	NK cell	Blood:mature T cells	40-70	13	8	not.enough.cells.in.TMS
GAT:T cell	GAT	T cell	Blood:mature T cells	40-70	22	37	not.enough.cells.in.TMS
GAT:mesenchymal stem cell of adipose	GAT	mesenchymal stem cell of adipose	Adipose tissue:Adipocytes	750	425	444	immature mouse cells
Heart:B cell	Heart	B cell	Blood:mature B cells	40-70	9	218	not.enough.cells.in.TMS
Heart:T cell	Heart	T cell	Blood:mature T cells	40-70	18	67	not.enough.cells.in.TMS
Heart:fibroblast of cardiac tissue	Heart	fibroblast of cardiac tissue	Heart:Connective tissue cells		764	818	low confidence, Heart:Connective tissue cells (may include fat, cartilage, elastic fibers)
Heart:macrophage	Heart	macrophage	Spleen:macrophage	11.1111	0	23	not.enough.cells.in.TMS
Heart:smooth muscle cell	Heart	smooth muscle cell	Heart:smooth muscle cell	328.634	29	30	not.enough.cells.in.TMS
Heart:ventricular myocyte	Heart	ventricular myocyte	Heart:smooth muscle cell	328.634	16	101	not.enough.cells.in.TMS
Kidney:B cell	Kidney	B cell	Blood:mature B cells	40-70	2	17	not.enough.cells.in.TMS
Kidney:T cell	Kidney	T cell	Blood:mature T cells	40-70	4	48	not.enough.cells.in.TMS
Kidney:epithelial cell of proximal tubule	Kidney	epithelial cell of proximal tubule	Kidney:epithelial cell of proximal tubule	75	43	221	not.enough.cells.in.TMS
Kidney:kidney interstitial fibroblast	Kidney	kidney interstitial fibroblast	Aorta:fibroblast	250	0	16	not.enough.cells.in.TMS
Kidney:macrophage	Kidney	macrophage	Spleen:macrophage	11.1111	31	68	not.enough.cells.in.TMS
Limb_Muscle:B cell	Limb_Muscle	B cell	Blood:mature B cells	40-70	56	47	not.enough.cells.in.TMS
Limb_Muscle:T cell	Limb_Muscle	T cell	Blood:mature T cells	40-70	32	61	not.enough.cells.in.TMS
Limb_Muscle:macrophage	Limb_Muscle	macrophage	Spleen:macrophage	11.1111	16	52	not.enough.cells.in.TMS
Liver:B cell	Liver	B cell	Blood:mature B cells	40-70	34	57	not.enough.cells.in.TMS
Liver:CD4-positive, alpha-beta T cell	Liver	CD4-positive, alpha-beta T cell	Blood:mature T cells	40-70	1	28	not.enough.cells.in.TMS
Liver:CD8-positive, alpha-beta T cell	Liver	CD8-positive, alpha-beta T cell	Blood:mature T cells	40-70	0	51	not.enough.cells.in.TMS
Liver:Kupffer cell	Liver	Kupffer cell	Liver:Kupffer cells	149.071	47	108	not.enough.cells.in.TMS
Liver:NK cell	Liver	NK cell	Blood:mature T cells	40-70	5	17	not.enough.cells.in.TMS
Liver:T cell	Liver	T cell	Blood:mature T cells	40-70	2	22	not.enough.cells.in.TMS
Liver:mature NK T cell	Liver	mature NK T cell	Blood:mature T cells	40-70	31	63	not.enough.cells.in.TMS
Liver:neutrophil	Liver	neutrophil	Blood:Neutrophils	3.1	4	10	not.enough.cells.in.TMS
Lung:B cell	Lung	B cell	Blood:mature B cells	40-70	14	144	not.enough.cells.in.TMS
Lung:CD4-positive, alpha-beta T cell	Lung	CD4-positive, alpha-beta T cell	Blood:mature T cells	40-70	20	1	not.enough.cells.in.TMS
Lung:CD8-positive, alpha-beta T cell	Lung	CD8-positive, alpha-beta T cell	Blood:mature T cells	40-70	2	62	not.enough.cells.in.TMS
Lung:NK cell	Lung	NK cell	Blood:mature T cells	40-70	16	7	not.enough.cells.in.TMS
Lung:T cell	Lung	T cell	Blood:mature T cells	40-70	0	16	not.enough.cells.in.TMS
Lung:ciliated columnar cell of tracheobronchial tree	Lung	ciliated columnar cell of tracheobronchial tree	Lungs, bronchi, bronchioles:Ciliated cells	380	8	17	not.enough.cells.in.TMS
Lung:classical monocyte	Lung	classical monocyte	Blood:Monocytes	0.9	41	54	not.enough.cells.in.TMS
Lung:endothelial cell of lymphatic vessel	Lung	endothelial cell of lymphatic vessel	Vessels:Endothelial cells	300	48	35	not.enough.cells.in.TMS
Lung:lung macrophage	Lung	lung macrophage	Spleen:macrophage	11.1111	0	8	not.enough.cells.in.TMS
Lung:lymphocyte	Lung	lymphocyte	Blood:Mature Lymphocytes	40-70	0	2	not.enough.cells.in.TMS
Lung:mature NK T cell	Lung	mature NK T cell	Blood:mature T cells	40-70	0	6	not.enough.cells.in.TMS
Lung:neutrophil	Lung	neutrophil	Blood:Neutrophils	3.1	11	35	not.enough.cells.in.TMS
Lung:non-classical monocyte	Lung	non-classical monocyte	Blood:Monocytes	0.9	46	57	not.enough.cells.in.TMS
Lung:plasma cell	Lung	plasma cell	Blood:mature B cells	40-70	0	9	not.enough.cells.in.TMS
Lung:pulmonary interstitial fibroblast	Lung	pulmonary interstitial fibroblast	Aorta:fibroblast	250	34	7	not.enough.cells.in.TMS
Lung:regulatory T cell	Lung	regulatory T cell	Blood:mature T cells	40-70	0	26	not.enough.cells.in.TMS
Lung:smooth muscle cell of the pulmonary artery	Lung	smooth muscle cell of the pulmonary artery	Lungs, bronchi, bronchioles:Bronchial epithelial cells		14	9	not.enough.cells.in.TMS
Lung:type I pneumocyte	Lung	type I pneumocyte	Lungs, bronchi, bronchioles:Alveolar cells (type I)	30	2	0	not.enough.cells.in.TMS
Lung:type II pneumocyte	Lung	type II pneumocyte	Lungs, bronchi, bronchioles:Alveolar cells (type II)	30	45	33	not.enough.cells.in.TMS
Lung:vein endothelial cell	Lung	vein endothelial cell	Vessels:Endothelial cells	300	9	53	not.enough.cells.in.TMS
MAT:CD4-positive, alpha-beta T cell	MAT	CD4-positive, alpha-beta T cell	Blood:mature T cells	40-70	42	56	not.enough.cells.in.TMS
MAT:CD8-positive, alpha-beta T cell	MAT	CD8-positive, alpha-beta T cell	Blood:mature T cells	40-70	21	67	not.enough.cells.in.TMS
MAT:NK cell	MAT	NK cell	Blood:mature T cells	40-70	5	5	not.enough.cells.in.TMS
MAT:T cell	MAT	T cell	Blood:mature T cells	40-70	5	30	not.enough.cells.in.TMS
MAT:macrophage	MAT	macrophage	Spleen:macrophage	11.1111	38	41	not.enough.cells.in.TMS
MAT:mesenchymal stem cell of adipose	MAT	mesenchymal stem cell of adipose	Adipose tissue:Adipocytes	750	365	323	immature mouse cells
Marrow:CD4-positive, alpha-beta T cell	Marrow	CD4-positive, alpha-beta T cell	Blood:mature T cells	40-70	23	111	not.enough.cells.in.TMS
Marrow:early pro-B cell	Marrow	early pro-B cell	Blood:B cells progenitors	0.8	19	27	not.enough.cells.in.TMS
Marrow:immature B cell	Marrow	immature B cell	Blood:B cells progenitors	0.8	239	44	not.enough.cells.in.TMS
Marrow:late pro-B cell	Marrow	late pro-B cell	Blood:B cells progenitors	0.8	213	50	not.enough.cells.in.TMS
Marrow:megakaryocyte-erythroid progenitor cell	Marrow	megakaryocyte-erythroid progenitor cell	Blood:Megakaryocyte		4	50	not.enough.cells.in.TMS
Marrow:naive B cell	Marrow	naive B cell	Blood:B cells progenitors	0.8	401	1166	immature cells
Marrow:precursor B cell	Marrow	precursor B cell	Blood:B cells progenitors	0.8	346	167	immature cells
Marrow:promonocyte	Marrow	promonocyte	Blood:Monocytes	0.9	172	415	immature cells
Pancreas:pancreatic D cell	Pancreas	pancreatic D cell	Pancreas:Islet cells	60	82	33	not.enough.cells.in.TMS
Pancreas:pancreatic PP cell	Pancreas	pancreatic PP cell	Pancreas:Islet cells	60	26	8	not.enough.cells.in.TMS
SCAT:CD4-positive, alpha-beta T cell	SCAT	CD4-positive, alpha-beta T cell	Blood:mature T cells	40-70	15	17	not.enough.cells.in.TMS
SCAT:CD8-positive, alpha-beta T cell	SCAT	CD8-positive, alpha-beta T cell	Blood:mature T cells	40-70	13	16	not.enough.cells.in.TMS
SCAT:NK cell	SCAT	NK cell	Blood:mature T cells	40-70	11	28	not.enough.cells.in.TMS
SCAT:T cell	SCAT	T cell	Blood:mature T cells	40-70	63	14	not.enough.cells.in.TMS
Skin:T cell	Skin	T cell	Blood:mature T cells	40-70	4	9	not.enough.cells.in.TMS
Skin:fibroblast	Skin	fibroblast	Skin:Dermal fibroblasts	140	0	8	not.enough.cells.in.TMS
Skin:keratinocyte stem cell	Skin	keratinocyte stem cell	Skin:Epidermal corneocytes		20	2	not.enough.cells.in.TMS
Skin:macrophage	Skin	macrophage	Spleen:macrophage	11.1111	4	1	not.enough.cells.in.TMS
Spleen:NK cell	Spleen	NK cell	Blood:mature T cells	40-70	35	14	not.enough.cells.in.TMS
Spleen:granulocyte	Spleen	granulocyte	Blood:Monocytes	0.9	5	11	not.enough.cells.in.TMS
Spleen:proerythroblast	Spleen	proerythroblast	Blood:Erythrocytes	54	38	42	not.enough.cells.in.TMS
Thymus:endothelial cell	Thymus	endothelial cell	Vessels:Endothelial cells	300	0	24	not.enough.cells.in.TMS
Thymus:fibroblast	Thymus	fibroblast	Aorta:fibroblast	250	0	13	not.enough.cells.in.TMS
Thymus:macrophage	Thymus	macrophage	Spleen:macrophage	11.1111	11	235	not.enough.cells.in.TMS
Trachea:T cell	Trachea	T cell	Blood:mature T cells	40-70	18	127	not.enough.cells.in.TMS
Trachea:basal epithelial cell of tracheobronchial tree	Trachea	basal epithelial cell of tracheobronchial tree	Lungs, bronchi, bronchioles:Bronchial epithelial cells		39	134	not.enough.cells.in.TMS
Trachea:ciliated columnar cell of tracheobronchial tree	Trachea	ciliated columnar cell of tracheobronchial tree	Lungs, bronchi, bronchioles:Ciliated cells	380	2	6	not.enough.cells.in.TMS
Trachea:mucus secreting cell	Trachea	mucus secreting cell	Large intestine:large intestine goblet cell	5	25	16	not.enough.cells.in.TMS
