## Supplemental_Table_S2 for "Cell age drives asynchronous transcriptome aging"

### Sheet: TableS2
cell type annotation in TMS	cell type annotation in Sender and Milo 2021	lifespan estimation status	lifespan.used.in.this.study (day)	change in cell age (day) between old and young mice	change in transcriptome variability (beta_age)	change in transcriptome variability (1-spearman's rho)	change in transcriptome variability (1-GCL)
Heart:monocyte	Blood:Monocytes	tissue-specific estimate	0.9	1.66533e-15	0.00906581	-0.00152878	0.154543
Large_Intestine:epithelial cell of large intestine	Large intestine:Colon epithelial cells	tissue-specific estimate	2.7	3.334e-05	0.0100941	0.0573178	1.8128
Thymus:DN4 thymocyte	Blood:thymocytes	non tissue-specific estimate	3.8	0.00123807	-0.00121846	-0.0704753	-0.0171972
Thymus:thymocyte	Blood:thymocytes	non tissue-specific estimate	3.8	0.00123807	-0.00882655	-0.220606	-1.93871
Large_Intestine:large intestine goblet cell	Large intestine:large intestine goblet cell	tissue-specific estimate	5	0.0111957	0.00268739	-0.129124	0.163859
Skin:epidermal cell	Skin:Epidermal cells	tissue-specific estimate	10	0.473392	0.00791118	0.00595384	0.613951
Marrow:macrophage	Spleen:macrophage	non tissue-specific estimate	11.1111	0.713629	0.00853974	-0.00129926	0.344551
Trachea:macrophage	Spleen:macrophage	non tissue-specific estimate	11.1111	0.713629	0.00722271	0.0260757	0.0916394
BAT:B cell	Blood:mature B cells	non tissue-specific estimate	40	18.6595	0.0114647	0.023286	0.397202
MAT:B cell	Blood:mature B cells	non tissue-specific estimate	40	18.6595	0.00438709	0.0148126	0.056425
SCAT:B cell	Blood:mature B cells	non tissue-specific estimate	40	18.6595	-0.000364087	0.0580984	0.272306
Spleen:B cell	Blood:mature B cells	non tissue-specific estimate	40	18.6595	-0.00341333	-0.0328505	-0.7281
Pancreas:pancreatic A cell	Pancreas:Islet cells	non tissue-specific estimate	60	36.0884	0.00443883	-0.0238521	0.23884
Pancreas:pancreatic acinar cell	Pancreas:Islet cells	non tissue-specific estimate	60	36.0884	0.00227632	0.0564572	1.81505
Pancreas:pancreatic B cell	Pancreas:Islet cells	non tissue-specific estimate	60	36.0884	0.0109432	0.0372764	0.919186
Liver:endothelial cell of hepatic sinusoid	Liver:endothelial cell of hepatic sinusoid	tissue-specific estimate	67.2808	42.7537	0.00201534	0.0253876	0.165826
Marrow:mature alpha-beta T cell	Blood:mature T cells	non tissue-specific estimate	70	45.2702	0.0203762	-0.021958	0.141967
Marrow:NK cell	Blood:mature T cells	non tissue-specific estimate	70	45.2702	0.022355	0.00803164	0.381294
Spleen:CD4-positive, alpha-beta T cell	Blood:mature T cells	non tissue-specific estimate	70	45.2702	0.00137439	0.006486	0.0982917
Spleen:CD8-positive, alpha-beta T cell	Blood:mature T cells	non tissue-specific estimate	70	45.2702	0.00162376	-0.0298328	-0.199491
Heart:endothelial cell of coronary artery	Heart:endothelial cell	tissue-specific estimate	168.434	137.199	0.0102746	0.0300624	1.24335
Trachea:fibroblast	Aorta:fibroblast	tissue-specific estimate	250	203.482	0.0141927	0.0259494	0.873039
Aorta:aortic endothelial cell	Vessels:Endothelial cells	non tissue-specific estimate	300	237.813	0.0121337	-0.00833358	0.408315
BAT:endothelial cell	Vessels:Endothelial cells	non tissue-specific estimate	300	237.813	0.0104279	0.0176437	-0.346687
Diaphragm:endothelial cell	Vessels:Endothelial cells	non tissue-specific estimate	300	237.813	0.00892007	0.0390507	0.569908
GAT:endothelial cell	Vessels:Endothelial cells	non tissue-specific estimate	300	237.813	0.0116928	-0.0269188	0.132552
MAT:endothelial cell	Vessels:Endothelial cells	non tissue-specific estimate	300	237.813	0.00798477	0.015621	0.253098
Pancreas:endothelial cell	Vessels:Endothelial cells	non tissue-specific estimate	300	237.813	0.00832895	0.076925	0.168183
SCAT:endothelial cell	Vessels:Endothelial cells	non tissue-specific estimate	300	237.813	0.014495	0.0684103	0.809497
Trachea:endothelial cell	Vessels:Endothelial cells	non tissue-specific estimate	300	237.813	0.0187913	0.114842	1.01199
Liver:hepatocyte	Liver:Hepatocytes	tissue-specific estimate	400	293.91	0.00565574	0.0843282	1.31541
Brain_Non-Myeloid:endothelial cell	Brain:endothelial cell	tissue-specific estimate	560.027	358.156	0.0130695	0.0334289	1.12948
Brain_Myeloid:microglial cell	Brain:microglial cell	tissue-specific estimate	650	384.915	0.00881845	0.0263274	0.921782
Limb_Muscle:endothelial cell	Muscle:endothelial cell	tissue-specific estimate	781.225	415.888	0.0152795	0.0124785	0.0758988
Diaphragm:skeletal muscle satellite cell	Skeletal Muscle:Satellite cells	non tissue-specific estimate	1000	453.367	0.0120124	-0.022711	0.900887
Limb_Muscle:skeletal muscle satellite cell	Skeletal Muscle:Satellite cells	non tissue-specific estimate	1000	453.367	0.0223609	-0.0103437	0.316983
Brain_Non-Myeloid:oligodendrocyte	Brain:oligodendrocyte	tissue-specific estimate	1250	482.935	0.0178686	0.0531698	1.82903
Heart:atrial myocyte	Heart:Cardiomyocytes	tissue-specific estimate	12166.7	612.43	0.0103599	0.125299	1.34087
Brain_Non-Myeloid:neuron	Nervous system:Neurons	tissue-specific estimate	292000	629.255	0.028329	0.152716	1.09634
